# Quantitative proteomics uncovers a role for *REVEILLE8-*like clock genes in osmotic and salt stress response in Arabidopsis

**DOI:** 10.64898/2026.06.08.730740

**Authors:** LE Grubb, I Khodabocus, S Scandola, D Mehta, RG Uhrig

## Abstract

The plant circadian clock governs the precise regulation of plant developmental and environmental responses within a 24 h photoperiod. Consisting of a series of interconnected transcription factor moderated feedback loops, each operating at specific times of day within the photoperiod, more than 30% of *Arabidopsis* genes show circadian regulation. *REVEILLE* (RVE) genes exhibit highest expression in the afternoon, and act as activators of afternoon-expressed clock genes, including *TOC1* and *PRR5*. Specifically, RVE4, 6 and 8 have been identified as regulators of both plant growth and development, along with temperature responses. Previous work using Arabidopsis has implicated soybean RVE8-like proteins in drought responses, however, there remains a lack of understanding of how these RVEs control abiotic stress responses, particularly relating to proteome-level regulation. Here, using quantitative proteomics, we resolve how the *rve4 6* 8 proteome responds to osmotic and salt stress at end-of-day and end-of-night timepoints. Our results indicate that *rve4 6 8* plants have substantially altered regulation of proteins related to osmotic stress, photosynthesis and phenylpropanoid metabolism, particularly at end-of-day. Further, we resolve new drought-responsive targets impacted by the loss of RVE4, 6, and 8 that are involved in vesicle transport, fatty acid metabolism and abscission. Overall, our data provide a new resource for understanding how RVE8-like proteins impact plant drought-like responses, offering opportunities for future chronoculture-informed breeding of climate-resilient crops.
