## Supplemental Table 2 for "Quantitative proteomics uncovers a role for *REVEILLE8-*like clock genes in osmotic and salt stress response in Arabidopsis"

### Sheet: Readme
WT_Mann_ZT0	Enriched pathways generated using proteins of greater abundance in WT at ZT0 under 50 mM Mannitol
rve_Mann_ZT0	Enriched pathways generated using proteins of greater abundance in rve4 6 8 at ZT0 under 50 mM Mannitol
WT_NaCl_ZT0	Enriched pathways generated using proteins of greater abundance in WT at ZT0 under 100 mM NaCl
rve_NaCl_ZT0	Enriched pathways generated using proteins of greater abundance in rve4 6 8 at ZT0 under 100 mM NaCl
WT_Mann_ZT12	Enriched pathways generated using proteins of greater abundance in WT at ZT12 under 50 mM Mannitol
rve_Mann_ZT12	Enriched pathways generated using proteins of greater abundance in rve4 6 8 at ZT12 under 50 mM Mannitol
WT_NaCl_ZT12	Enriched pathways generated using proteins of greater abundance in WT at ZT12 under 100 mM NaCl
rve_NaCl_ZT12	Enriched pathways generated using proteins of greater abundance in rve4 6 8 at ZT12 under 100 mM NaCl

### Sheet: WT_Mann_ZT0
	Pathway	p-value	Matches	Compounds of pathway
1	very long chain fatty acid biosynthesis II	0.00594491	AT1G25450	stearoyl-CoA
			AT5G10480	coenzyme A
				CO2
				malonyl-CoA
				3-oxoicosanoyl-CoA
				3-oxobehenoyl-CoA
				3-oxolignoceroyl-CoA
				3-oxocerotoyl-CoA
				(3R)-3-hydroxy-arachidoyl-CoA
				(3R)-3-hydroxybehenoyl-CoA
				(3R)-3-hydroxylignoceroyl-CoA
				H2O
				(3R)-3-hydroxycerotoyl-CoA
				(2E)-icos-2-enoyl-CoA
				arachidoyl-CoA
				trans-docos-2-enoyl-CoA
				docosanoyl-CoA
				trans-lignocer-2-enoyl-CoA
				lignoceroyl-CoA
				H+
				NADPH
				trans-cerot-2-enoyl-CoA
				cerotoyl-CoA
				NADP+

### Sheet: rve_Mann_ZT0
	Pathway	p-value	Matches	Compounds of pathway
1	Other Biosynthesis	0.00303816	AT4G11600
			AT2G36750
			AT4G35460
2	Reductant Biosynthesis	0.00475838	AT4G11600
			AT4G35460
3	acyl-CoA hydrolysis	0.00923326	AT1G01710	H+
				coenzyme A
				a 2,3,4-saturated fatty acid
				a 2,3,4-saturated fatty acyl CoA
				H2O

### Sheet: WT_NaCl_ZT0
	Pathway	p-value	Matches	Compounds of pathway
1	NAD(P)/NADPH interconversion	1.38569e-07	AT4G02580	E-
			AT3G12260	a ubiquinol
			AT5G52840	a ubiquinone
			AT2G42310	ADP
			AT2G27730	H+
			ATCG00420	ATP
				NADH
				NADPH
				phosphate
				NAD+
				NADP+
				H2O
2	aerobic respiration III (alternative oxidase pathway)	4.4865e-07	AT4G02580	E-
			AT3G12260	H2O
			AT5G52840	dioxygen
			AT2G42310	fumarate
			AT2G27730	succinate
			ATCG00420	a ubiquinol
				NAD+
				H+
				NADH
				a ubiquinone
3	aerobic respiration I (cytochrome c)	1.10746e-06	AT4G02580	E-
			AT3G12260	fumarate
			AT5G52840	succinate
			AT2G42310	a ubiquinol
			AT2G27730	NAD+
			ATCG00420	NADH
				a ubiquinone
				an oxidized c-type cytochrome
				H2O
				H+
				dioxygen
				a reduced c-type cytochrome
4	NAD Metabolism	1.45305e-06	AT4G02580
			AT3G12260
			AT5G52840
			AT2G42310
			AT2G27730
			ATCG00420
5	Aerobic Respiration	1.88264e-06	AT4G02580
			AT3G12260
			AT5G52840
			AT2G42310
			AT2G27730
			ATCG00420
6	Respiration	4.28278e-06	AT4G02580
			AT3G12260
			AT5G52840
			AT2G42310
			AT2G27730
			ATCG00420
7	Metabolite Interconversion	4.77145e-06	AT4G02580
			AT3G12260
			AT5G52840
			AT2G42310
			AT2G27730
			ATCG00420
8	Electron Carrier Biosynthesis	1.94832e-05	AT4G02580
			AT3G12260
			AT5G52840
			AT2G42310
			AT2G27730
			ATCG00420
9	Metabolite Activation/Inactivation/Interconversion	2.09511e-05	AT3G16410
			AT4G02580
			AT3G12260
			AT5G52840
			AT2G42310
			AT2G27730
			ATCG00420
10	Electron Transfer Chains	3.01299e-05	AT4G02580
			AT3G12260
			AT5G52840
			AT2G42310
			AT2G27730
			ATCG00420
11	Enzyme Cofactor Biosynthesis	0.000179978	AT4G02580
			AT3G12260
			AT5G52840
			AT2G42310
			AT2G27730
			ATCG00420
12	Carrier Biosynthesis	0.00024624	AT4G02580
			AT3G12260
			AT5G52840
			AT2G42310
			AT2G27730
			ATCG00420
13	Cofactor, Carrier, and Vitamin Biosynthesis	0.00214857	AT4G02580
			AT3G12260
			AT5G52840
			AT2G42310
			AT2G27730
			ATCG00420
14	UDP-D-apiose biosynthesis (from UDP-D-glucuronate)	0.00462657	AT2G27860	CO2
				UDP-D-apiose
				H+
				UDP-α-D-glucuronate
15	Generation of Precursor Metabolites and Energy	0.00899635	AT4G02580
			AT3G12260
			AT5G52840
			AT2G42310
			AT2G27730
			ATCG00420

### Sheet: rve_NaCl_ZT0
	Pathway	p-value	Matches	Compounds of pathway
	N/A

### Sheet: WT_Mann_ZT12
	Pathway	p-value	Matches	Compounds of pathway
1	L-tryptophan biosynthesis	6.17376e-07	AT5G54810	ammonia
			AT4G27070	(2S)-2-amino-4-deoxy-chorismate
			AT5G05730	CO2
			AT1G25220	1-(2-carboxyphenylamino)-1-deoxy-D-ribulose 5-phosphate
			AT1G07780	5-phospho-α-D-ribose 1-diphosphate
				N-(5-phosphoribosyl)-anthranilate
				diphosphate
				pyruvate
				L-glutamate
				anthranilate
				H+
				chorismate
				L-glutamine
				D-glyceraldehyde 3-phosphate
				(1S,2R)-1-C-(indol-3-yl)glycerol 3-phosphate
				H2O
				L-tryptophan
				indole
				L-serine
2	superpathway of phenylalanine, tyrosine and tryptophan biosynthesis	5.59112e-06	AT5G54810	ammonia
			AT4G27070	(2S)-2-amino-4-deoxy-chorismate
			AT5G05730	1-(2-carboxyphenylamino)-1-deoxy-D-ribulose 5-phosphate
			AT1G25220	5-phospho-α-D-ribose 1-diphosphate
			AT1G07780	N-(5-phosphoribosyl)-anthranilate
				diphosphate
				pyruvate
				anthranilate
				L-glutamine
				D-glyceraldehyde 3-phosphate
				(1S,2R)-1-C-(indol-3-yl)glycerol 3-phosphate
				L-tryptophan
				indole
				L-serine
				chorismate
				L-glutamate
				2-oxoglutarate
				NADPH
				L-tyrosine
				NADP+
				L-aspartate
				prephenate
				oxaloacetate
				L-phenylalanine
				H2O
				CO2
				H+
				L-arogenate
3	Metabolite Activation	0.000908315	AT5G44070
			AT1G21100
			AT2G47240
			AT1G64400
4	long-chain fatty acid activation	0.00379148	AT2G47240	AMP
			AT1G64400	diphosphate
				a long-chain fatty acyl-CoA
				a long-chain fatty acid
				coenzyme A
				ATP
5	glutathione-mediated detoxification II	0.0040113	AT5G44070	2-aminoprop-2-enoate
			AT2G30860	2-iminopropanoate
			AT4G02520	HX
			AT1G17190	glutathione
				RX
				a [γ-glutamyl-L-cysteine]-S-conjugate
				coenzyme A
				an N-malonyl-L-cysteine-S-conjugate
				malonyl-CoA
				L-glutamate
				glycine
				an (L-cysteinylglycine)-S-conjugate
				ammonium
				pyruvate
				an L-cysteine-S-conjugate
				a methyl thioether
				S-adenosyl-L-homocysteine
				S-adenosyl-L-methionine
				a thiol
				H+
				phosphate
				ADP
				a glutathione-S-conjugate
				ATP
				H2O
6	Proteinogenic Amino Acid Biosynthesis	0.00410051	AT1G66200
			AT5G54810
			AT4G27070
			AT5G05730
			AT1G25220
			AT1G07780
7	L-glutamate Degradation	0.00517725	AT5G17330
			AT5G18170
8	indole glucosinolate activation (intact plant cell)	0.00853779	AT5G44070	4-methoxy-3-indolylmethyl glucosinolate aglycone
			AT1G21100	4-methoxy-3-indolylmethylisothiocyanate
				4-methoxy-3-indolylmethylamine
				(glutathion-S-yl)-4-methoxy-3-indolylmethylisothiocyanate
				raphanusamate
				3-(aminomethyl)indole
				glutathione
				sulfate
				indolylmethylisothiocyanate
				D-glucopyranose
				(indol-3-yl)-N-(sulfonatooxy)methanimidothioate
				an oxidized [NADPH-hemoprotein reductase]
				glucobrassicin
				dioxygen
				a reduced [NADPH-hemoprotein reductase]
				H+
				S-adenosyl-L-homocysteine
				4-methoxyglucobrassicin
				S-adenosyl-L-methionine
				4-hydroxyglucobrassicin
				L-glutamate
				indol-3-ylmethylisothiocyanate-L-cysteine
				glycine
				indol-3-ylmethylisothiocyanate-[γ-Glu-Cys}
				indol-3-ylmethylisothiocyanate-glutathione
				H2O

### Sheet: rve_Mann_ZT12
	Pathway	p-value	Matches	Compounds of pathway
1	UDP-α-D-galacturonate biosynthesis I (from UDP-D-glucuronate)	0.00121071	AT3G23820	UDP-α-D-galacturonate
			AT4G30440	UDP-α-D-glucuronate
2	myo-inositol biosynthesis	0.00121071	AT2G22240	D-glucopyranose 6-phosphate
			AT4G39800	phosphate
				myo-inositol
				1D-myo-inositol 3-monophosphate
				H2O
3	Tetrapyrrole Biosynthesis	0.00519065	AT4G13250
			AT5G13630
			AT3G09150
4	Porphyrin Compound Biosynthesis	0.00519065	AT4G13250
			AT5G13630
			AT3G09150
5	1D-myo-inositol hexakisphosphate biosynthesis III (Spirodela polyrrhiza)	0.007016	AT2G22240	phytate
			AT4G39800	D-myo-inositol (3,4,6)-trisphosphate
				D-myo-inositol 1,3,4,5,6-pentakisphosphate
				D-myo-inositol (3,4,5,6)-tetrakisphosphate
				D-glucopyranose 6-phosphate
				D-myo-inositol (3,4)-bisphosphate
				ADP
				1D-myo-inositol 3-monophosphate
				H+
				myo-inositol
				ATP
6	Phytate Biosynthesis	0.00914675	AT2G22240
			AT4G39800
7	L-methionine degradation II	0.00925314	AT1G64660	methanethiol
				L-methionine
				(Z)-2-aminobutenoate
				ammonium
				2-oxobutanoate
				2-iminobutanoate
				H2O
8	choline biosynthesis II	0.00925314	AT1G43710	N-monomethylethanolamine
				S-adenosyl-L-homocysteine
				choline
				S-adenosyl-L-methionine
				N-dimethylethanolamine
				CO2
				ethanolamine
				H+
				L-serine

### Sheet: WT_NaCl_ZT12
	Pathway	p-value	Matches	Compounds of pathway
1	long-chain fatty acid activation	0.00318733	AT5G27600	AMP
			AT2G04350	diphosphate
				a long-chain fatty acyl-CoA
				a long-chain fatty acid
				coenzyme A
				ATP
2	L-methionine degradation II	0.00727032	AT1G64660	methanethiol
				L-methionine
				(Z)-2-aminobutenoate
				ammonium
				2-oxobutanoate
				2-iminobutanoate
				H2O
3	Metabolite Activation	0.00757082	AT3G16410
			AT5G27600
			AT2G04350
4	jasmonic acid biosynthesis	0.00885827	AT3G25770	(-)-jasmonate
			AT3G25760	(9S,13S,15Z)-12-oxophyto-10,15-dienoate
				NADPH
				NADP+
				(9Z,13S,15Z)-12,13-epoxyoctadeca-9,11,15-trienoate
				13(S)-HpOTre
				α-linolenate
				diphosphate
				AMP
				(9S,13S,15Z)-12-oxo-10,11-dihydrophyto-15-enoate
				ATP
				3-oxo-2-(cis-2'-pentenyl)-cyclopentane-1-(3R-hydroxyoctanoyl)-CoA
				3-oxo-2-(cis-2'-pentenyl)-cyclopentane-1-(3R-hydroxyhexanoyl)-CoA
				NADH
				NAD+
				3-oxo-2-(cis-2'-pentenyl)-cyclopentane-1-(3R-hydroxybutanoyl)-CoA
				3-oxo-2-(cis-2'-pentenyl)-cyclopentane-1-(3-oxooctanoyl)-CoA
				3-oxo-2-(cis-2'-pentenyl)-cyclopentane-1-(3-oxohexanoyl)-CoA
				3-oxo-2-(cis-2'-pentenyl)-cyclopentane-1-(3-oxobutanoyl)-CoA
				acetyl-CoA
				3-oxo-2-(cis-2'-pentenyl)-cyclopentane-1-(E-octa-2-enoyl)-CoA
				3-oxo-2-(cis-2'-pentenyl)-cyclopentane-1-octanoyl-CoA
				3-oxo-2-(cis-2'-pentenyl)-cyclopentane-1-(E-buta-2-enoyl)-CoA
				3-oxo-2-(cis-2'-pentenyl)-cyclopentane-1-butanoyl-CoA
				hydrogen peroxide
				3-oxo-2-(cis-2'-pentenyl)-cyclopentane-1-(E-hexa-2-enoyl)-CoA
				3-oxo-2-(cis-2'-pentenyl)-cyclopentane-1-hexanoyl-CoA
				dioxygen
				coenzyme A
				(+)-7-epi-jasmonate
				H+
				(+)-7-epi-jasmonoyl-CoA
				H2O

### Sheet: rve_NaCl_ZT12
	Pathway	p-value	Matches	Compounds of pathway
1	photosynthesis light reactions I (plastocyanin)	0.000159081	AT1G08380	E-
			ATCG01060	H2O
			AT3G56650	dioxygen
			ATCG00580	NADPH
			ATCG00710	NADP+
				H+
				a plastoquinone
				a plastoquinol
				an oxidized ferredoxin [iron-sulfur] cluster
				a reduced plastocyanin
				hν
				an oxidized plastocyanin
				a reduced ferredoxin [iron-sulfur] cluster
2	oxygenic photosynthesis	0.000284504	AT3G55800	E-
			AT1G08380	dioxygen
			ATCG01060	a plastoquinone
			AT3G56650	a plastoquinol
			ATCG00580	an oxidized ferredoxin [iron-sulfur] cluster
			ATCG00710	a reduced plastocyanin
				hν
				an oxidized plastocyanin
				a reduced ferredoxin [iron-sulfur] cluster
				CO2
				3-phospho-D-glycerate
				glycerone phosphate
				β-D-fructofuranose 1,6-bisphosphate
				β-D-fructofuranose 6-phosphate
				D-erythrose 4-phosphate
				D-sedoheptulose 7-phosphate
				H2O
				D-sedoheptulose 1,7-bisphosphate
				D-xylulose 5-phosphate
				ADP
				D-ribulose-1,5-bisphosphate
				ATP
				D-ribulose 5-phosphate
				D-ribose 5-phosphate
				3-phospho-D-glyceroyl phosphate
				NADPH
				H+
				D-glyceraldehyde 3-phosphate
				phosphate
				NADP+
3	Photosynthesis	0.000592768	AT1G08380
			ATCG01060
			AT3G55800
			AT3G56650
			ATCG00580
			ATCG00710
4	ATP biosynthesis	0.00144383	AT4G09650	H+
			ATCG00470	phosphate
			ATCG00130	ADP
				ATP
				H2O
5	starch biosynthesis	0.00164851	AT1G32900	a phosphorylated phosphoglucomutase
			AT5G24300	α-D-glucose 1,6-bisphosphate
			AT3G01180	a phosphoglucomutase
				diphosphate
				H+
				ATP
				starch
				amylopectin
				α-amylose
				ADP
				ADP-α-D-glucose
				a (1→4)-α-D-glucan
				a (1,6)-α-D-glucosyl-(1,4)-α-glucan
				a maltooligosaccharide
				H2O
				β-D-fructofuranose 6-phosphate
				α-D-glucose 6-phosphate
				D-glucopyranose 6-phosphate
				α-D-glucopyranose 1-phosphate
6	Electron Transfer Chains	0.00430438	AT1G08380
			ATCG01060
			AT3G56650
			ATCG00580
			ATCG00710
			ATCG01090
7	Glycolipid Biosynthesis	0.00669452	AT4G30950
			AT4G31780
